# Winners in good times and bad times: Aerobic anoxygenic phototrophic bacteria profit from photoheterotrophy under carbon-rich and poor conditions

**DOI:** 10.1101/2023.12.21.572764

**Authors:** Kasia Piwosz, Cristian Villena-Alemany, Joanna Całkiewicz, Izabela Mujakić, Vít Náhlík, Jason Dean, Michal Koblížek

## Abstract

Aerobic Anoxygenic Phototrophic (AAP) bacteria are an important component of freshwater bacterioplankton. They can support their heterotrophic metabolism with energy from light, and by that enhance their growth efficiency. Based on results from cultures, it was hypothesized that photoheterotrophy provides an advantage under carbon limitation and facilitates access to recalcitrant or low-energy carbon sources. However, verification of these hypotheses for natural AAP communities has been lacking. Here, we conducted whole community manipulation experiments and compared the growth of AAP bacteria under carbon limited and with recalcitrant or low-energy carbon sources under dark and light conditions to elucidate how they profit from photoheterotrophy. We found that it depends on the season. In spring, AAP bacteria induce photoheterotrophic metabolism under carbon limitation but they outperform heterotrophic bacteria when carbon is available. This effect seems to be driven by physiological responses rather than changes at the community level. In autumn photoheterotrophy is less beneficial. In both seasons, AAP bacteria responded negatively to recalcitrant or low-energy carbon sources in light. This unexpected observation may have ecosystem-level consequences as lake browning continues. In general, our findings contribute to the understanding of the dynamics of AAP bacteria observed in pelagic environments.
