## Supplementary Table S1 for "Winners in good times and bad times: Aerobic anoxygenic phototrophic bacteria profit from photoheterotrophy under carbon-rich and poor conditions"

### Sheet: Events
DateTimeStart	DateTimeEnd	LatitudeEvent	LongitudeEvent
2018-06-20	2021-06-23	48°55'29.7"N	14°53'12.5"E
2018-10-01	2018-10-05	48°55'29.7"N	14°53'12.5"E

### Sheet: Parameters
Name	Unit	Principal Investigator	Method/Device	Comment
Date	YYYY-MM-DD	Piwosz, Kasia
Time	HH:MM	Piwosz, Kasia
Day of experiment		Piwosz, Kasia
sample label		Piwosz, Kasia
Experimental condition		Piwosz, Kasia	ingoranic basal medium dilution: Hahn MW, Lunsdorf H, Wu QL, Schauer M, Hofle MG, Boenigk J & Stadler P (2003) Isolation of novel ultramicrobacteria classified as Actinobacteria from five freshwater habitats in Europe and Asia. Appl Environ Microbiol 69: 1442-1451	a priori defined experimental conditions at the start of the experiment: control: 1:4 dilution with sterile-filtered lake water, C-limitation: 1:4 dilution with inorganic basal medium; Ligning: 1:4 dilution with inorganic basal medium amended with 2.5 mg per L of Lignin, Acetate: 1:4 dilution with inorganic basal medium amended with 3.0 mg per L of sodium acetate
Light conditions		Piwosz, Kasia		a priori defined light conditions at the start of the expriment: dark: no light; IR: infrared light of wavelength > 800 nm
Replicate		Piwosz, Kasia
Temperature	°C	Piwosz, Kasia	mercury thermometer
Bacteriochlorophyll-a	nmol L-1	Piwosz, Kasia	Fluorymeter FL200/PS (Photon Systems Instrument spol. s r.o., Drásov, Czech Republic)	missing values: NA
Total prokaryotes count	cells mL-1	Piwosz, Kasia	Zeiss Axio Imager.D2 microscope equipped with Collibri LED module illumination system (Carl Zeiss, Jena, Germany): Coleman, A. W. (1980). "Enhanced detection of bacteria in natural environments by fluorochrone staining of DNA." Limnol Oceanogr 25(5): 948-951.	missing values: NA
Aerobic anoxygenic phototrophic bacteria count	cells mL-1	Piwosz, Kasia	Zeiss Axio Imager.D2 microscope equipped with Collibri LED module illumination system (Carl Zeiss, Jena, Germany): Cottrell MT, Mannino A & Kirchman DL (2006) Aerobic anoxygenic phototrophic bacteria in the Mid-Atlantic Bight and the North Pacific Gyre. Appl Environ Microbiol 72: 557-564; Piwosz, K., Villena-Alemany, C. & Mujakić, I. (2022) Photoheterotrophy by aerobic anoxygenic bacteria modulat…	missing values: NA
Heterotrophic nanoflagellates count	cells mL-1	Piwosz, Kasia	Zeiss Axio Imager.D2 microscope equipped with Collibri LED module illumination system (Carl Zeiss, Jena, Germany):Sherr, B. F., E. B. Sherr and C. Pedros-Alio (1989). "Simultaneous measurement of bacterio-plankton production and protozoan bacterivory in estuarine water." Mar Ecol-Prog Ser 54: 209-219.	missing values: NA

### Sheet: Data
Date [YYYY-MM-DD]	Time [HH:MM]	Hour of experiment []	Sample label []	Experimental condition	Light condition	Replicate	Temperature [°C]	Bacteriochlorophyll-a [nmol L-1]	Total prokaryotes counts [cells mL-1]	Aerobic anoxygenic phototrophic bacteria [cells mL-1]	Heterotrophic nanoflagellate [cells mL-1]
2018-06-20	18:00:00	0	1	Control	Dark	A	21	11.6	1348279	156460	1158
2018-06-20	18:00:00	0	2	Control	Dark	B	22	11.5	1536939	193204	826
2018-06-20	18:00:00	0	3	Control	Dark	C	23	11.7	1550372	162386	878
2018-06-20	18:00:00	0	4	Control	IR	A	21	11.8	1077545	137495	709
2018-06-20	18:00:00	0	5	Control	IR	B	22	11.4	1248516	141051	1247
2018-06-20	18:00:00	0	6	Control	IR	C	23	10.5	1300274	169498	912
2018-06-20	12:15:00	0	7	Dilution	Dark	A	21	10.7	1536939	193204	208
2018-06-20	12:15:00	0	8	Dilution	Dark	B	22	10.8	1077545	137495	270
2018-06-20	12:15:00	0	9	Dilution	Dark	C	23	10.5	1248516	141051	385
2018-06-20	12:15:00	0	10	Dilution	IR	A	21	10.7	1348279	156460	306
2018-06-20	12:15:00	0	11	Dilution	IR	B	22	10.6	1536939	193204	433
2018-06-20	12:15:00	0	12	Dilution	IR	C	23	10	1550372	162386	584
2018-06-20	12:40:00	0	13	Lignin	Dark	A	21	10	1536939	193204	426
2018-06-20	12:40:00	0	14	Lignin	Dark	B	22	10.1	1077545	137495	496
2018-06-20	12:40:00	0	15	Lignin	Dark	C	23	10.1	1348279	156460	NA
2018-06-20	12:40:00	0	16	Lignin	IR	A	21	10	1300274	169498	567
2018-06-20	12:40:00	0	17	Lignin	IR	B	22	10	1550372	162386	347
2018-06-20	12:40:00	0	18	Lignin	IR	C	23	9.8	1608057	196760	483
2018-06-21	08:15:00	14.25	19	Control	Dark	A	22	16.5	1333463	292769	1045
2018-06-21	08:15:00	14.25	20	Control	Dark	B	21.2	16.3	1218488	271434	1450
2018-06-21	08:15:00	14.25	21	Control	Dark	C	21.2	17.2	1206372	297510	1217
2018-06-21	08:15:00	14.25	22	Control	IR	A	22	17.2	1179374	216910	NA
2018-06-21	08:15:00	14.25	23	Control	IR	B	21.2	17.6	1227632	200316	1491
2018-06-21	08:15:00	14.25	24	Control	IR	C	21.2	18.2	1191765	201501	1055
2018-06-21	08:15:00	20	25	Dilution	Dark	A	22	9.4	713814	80600	847
2018-06-21	08:15:00	20	26	Dilution	Dark	B	21.2	10.1	665250	94824	699
2018-06-21	08:15:00	20	27	Dilution	Dark	C	21.2	8.4	894902	129198	831
2018-06-21	08:15:00	20	28	Dilution	IR	A	22	8.8	609583	158830	577
2018-06-21	08:15:00	20	29	Dilution	IR	B	21.2	8.2	322402	82971	275
2018-06-21	08:15:00	20	30	Dilution	IR	C	21.2	9.9	485973	120901	364
2018-06-21	08:15:00	19.6	31	Lignin	Dark	A	22	9	879493	98380	425
2018-06-21	08:15:00	19.6	32	Lignin	Dark	B	21.2	9.5	1302348	126827	178
2018-06-21	08:15:00	19.6	33	Lignin	Dark	C	21.2	9	892926	113789	188
2018-06-21	08:15:00	19.6	34	Lignin	IR	A	22	9.9	875147	118530	250
2018-06-21	08:15:00	19.6	35	Lignin	IR	B	21.2	10.4	860959	135124	289
2018-06-21	08:15:00	19.6	36	Lignin	IR	C	21.2	10.6	771433	110233	414
2018-06-21	20:15:00	26.25	37	Control	Dark	A	19	19.5	1169496	177795	308
2018-06-21	20:15:00	26.25	38	Control	Dark	B	19	20.7	1224415	241801	421
2018-06-21	20:15:00	26.25	39	Control	Dark	C	19	21.1	1518877	254840	252
2018-06-21	20:15:00	26.25	40	Control	IR	A	19	19.5	1145790	278546	328
2018-06-21	20:15:00	26.25	41	Control	IR	B	19	19.7	1539197	384037	699
2018-06-21	20:15:00	26.25	42	Control	IR	C	19	19.9	1398654	359146	545
2018-06-21	20:15:00	32	43	Dilution	Dark	A	19	15.1	1096403	207428	364
2018-06-21	20:15:00	32	44	Dilution	Dark	B	19	14.9	1255233	257210	370
2018-06-21	20:15:00	32	45	Dilution	Dark	C	19	16	1384430	263137	397
2018-06-21	20:15:00	32	46	Dilution	IR	A	19	16.5	1181913	259581	320
2018-06-21	20:15:00	32	47	Dilution	IR	B	19	16.4	1191227	252469	364
2018-06-21	20:15:00	32	48	Dilution	IR	C	19	17.3	1075660	276175	286
2018-06-21	20:15:00	31.6	49	Lignin	Dark	A	19	10.5	1519339	279731	798
2018-06-21	20:15:00	31.6	50	Lignin	Dark	B	19	10.6	1178386	207428	479
2018-06-21	20:15:00	31.6	51	Lignin	Dark	C	19	9.9	1515491	234689	562
2018-06-21	20:15:00	31.6	52	Lignin	IR	A	19	9.6	1306793	225207	468
2018-06-21	20:15:00	31.6	53	Lignin	IR	B	19	9.8	1029518	201501	547
2018-06-21	20:15:00	31.6	54	Lignin	IR	C	19	10	934016	182536	NA
2018-06-22	08:15:00	38.25	55	Control	Dark	A	19	22.7	2019620	447451	285
2018-06-22	08:15:00	38.25	56	Control	Dark	B	19	24.3	1991304	427893	273
2018-06-22	08:15:00	38.25	57	Control	Dark	C	19	24	2047935	467008	434
2018-06-22	08:15:00	38.25	58	Control	IR	A	19	22.7	2003157	440932	175
2018-06-22	08:15:00	38.25	59	Control	IR	B	19	23.5	1706832	352034	453
2018-06-22	08:15:00	38.25	60	Control	IR	C	19	23.1	1854995	396483	389
2018-06-22	08:15:00	44	61	Dilution	Dark	A	19	17.9	1333463	278546	168
2018-06-22	08:15:00	44	62	Dilution	Dark	B	19	18.5	1218390	265507	291
2018-06-22	08:15:00	44	63	Dilution	Dark	C	19	19.7	1103317	252469	263
2018-06-22	08:15:00	44	64	Dilution	IR	A	19	29.2	1552743	309363	205
2018-06-22	08:15:00	44	65	Dilution	IR	B	19	21	1419397	320031	368
2018-06-22	08:15:00	44	66	Dilution	IR	C	19	20.7	1262345	311734	462
2018-06-22	08:15:00	43.6	67	Lignin	Dark	A	19	12	1309757	277360	716
2018-06-22	08:15:00	43.6	68	Lignin	Dark	B	19	12.2	1206635	245357	303
2018-06-22	08:15:00	43.6	69	Lignin	Dark	C	19	11.9	1133443	225207	411
2018-06-22	08:15:00	43.6	70	Lignin	IR	A	19	10.7	1112207	190833	411
2018-06-22	08:15:00	43.6	71	Lignin	IR	B	19	11.4	1222835	193204	389
2018-06-22	08:15:00	43.6	72	Lignin	IR	C	19	11	485973	82971	487
2018-06-22	20:15:00	50.25	73	Control	Dark	A	19	22.8	1964211	336625	289
2018-06-22	20:15:00	50.25	74	Control	Dark	B	19	22.9	2019751	318846	175
2018-06-22	20:15:00	50.25	75	Control	Dark	C	19	22.2	2515799	373370	202
2018-06-22	20:15:00	50.25	76	Control	IR	A	19	20.1	1711912	482417	200
2018-06-22	20:15:00	50.25	77	Control	IR	B	19	20.5	2209738	581982	346
2018-06-22	20:15:00	50.25	78	Control	IR	C	19	20.9	2408530	606874	158
2018-06-22	20:15:00	56	79	Dilution	Dark	A	19	19.9	1672590	407743	108
2018-06-22	20:15:00	56	80	Dilution	Dark	B	19	19.1	1097884	293954	201
2018-06-22	20:15:00	56	81	Dilution	Dark	C	19	19.6	1775975	450414	133
2018-06-22	20:15:00	56	82	Dilution	IR	A	19	0	1989329	NA	256
2018-06-22	20:15:00	56	83	Dilution	IR	B	19	21.7	1626824	462267	211
2018-06-22	20:15:00	56	84	Dilution	IR	C	19	20.7	1252467	352034	298
2018-06-22	20:15:00	55.6	85	Lignin	Dark	A	19	15.3	1745778	335440	228
2018-06-22	20:15:00	55.6	86	Lignin	Dark	B	19	15.4	1406556	274990	368
2018-06-22	20:15:00	55.6	87	Lignin	Dark	C	19	14.3	1676661	337811	264
2018-06-22	20:15:00	55.6	88	Lignin	IR	A	19	12.8	1151717	169498	352
2018-06-22	20:15:00	55.6	89	Lignin	IR	B	19	11.9	1238639	232319	278
2018-06-22	20:15:00	55.6	90	Lignin	IR	C	19	13	1512443	256025	255
2018-10-01	12:00:00	0	145	Control	Dark	A	16.5	1.4	1014617	93639	367
2018-10-01	12:00:00	0	146	Control	Dark	B	16.5	4.9	968390	59265	499
2018-10-01	12:00:00	0	147	Control	Dark	C	16.5	4.7	1107070	50968	472
2018-10-01	12:00:00	0	148	Control	IR	A	16.5	3.2	855787	48597	460
2018-10-01	12:00:00	0	149	Control	IR	B	16.5	1.9	813116	36744	453
2018-10-01	12:00:00	0	150	Control	IR	C	16.5	4.3	824969	39115	643
2018-10-01	12:00:00	0	151	Dilution	Dark	A	16.5	2.2	868825	42671	256
2018-10-01	12:00:00	0	152	Dilution	Dark	B	16.5	1.4	794151	58080	188
2018-10-01	12:00:00	0	153	Dilution	Dark	C	16.5	1.6	923349	56894	163
2018-10-01	12:00:00	0	154	Dilution	IR	A	16.5	4.7	1092847	53339	229
2018-10-01	12:00:00	0	155	Dilution	IR	B	16.5	1.7	1085735	47412	101
2018-10-01	12:00:00	0	156	Dilution	IR	C	16.5	1.8	904384	40300	264
2018-10-01	12:00:00	0	157	Acetate	Dark	A	16.5	1.5	1051361	37930	409
2018-10-01	12:00:00	0	158	Acetate	Dark	B	16.5	1.5	1245750	68747	472
2018-10-01	12:00:00	0	159	Acetate	Dark	C	16.5	4.7	964834	43856	366
2018-10-01	12:00:00	0	160	Acetate	IR	A	16.5	2.2	1094032	74674	343
2018-10-01	12:00:00	0	161	Acetate	IR	B	16.5	1.6	874751	58080	375
2018-10-01	12:00:00	0	162	Acetate	IR	C	16.5	1.5	1097588	58080	355
2018-10-02	12:15:00	24	163	Control	Dark	A	16.5	0.6	1277753	129198	205
2018-10-02	12:15:00	24	164	Control	Dark	B	16.5	1.1	1479254	149348	222
2018-10-02	12:15:00	24	165	Control	Dark	C	16.5	1.1	1536149	152904	186
2018-10-02	12:15:00	24	166	Control	IR	A	16.5	0.9	1395098	110233	241
2018-10-02	12:15:00	24	167	Control	IR	B	16.5	1.3	1305015	119715	175
2018-10-02	12:15:00	24	168	Control	IR	C	16.5	1.9	2105093	177795	296
2018-10-02	12:15:00	24	169	Dilution	Dark	A	16.5	1.4	1585931	120901	227
2018-10-02	12:15:00	24	170	Dilution	Dark	B	16.5	0.9	1411692	107862	281
2018-10-02	12:15:00	24	171	Dilution	Dark	C	16.5	2.2	1209006	79415	338
2018-10-02	12:15:00	24	172	Dilution	IR	A	16.5	1.7	1657049	149348	228
2018-10-02	12:15:00	24	173	Dilution	IR	B	16.5	3	1389172	136310	361
2018-10-02	12:15:00	24	174	Dilution	IR	C	16.5	1.5	1386801	98380	171
2018-10-02	12:15:00	24	175	Acetate	Dark	A	16.5	1.9	1405766	109048	237
2018-10-02	12:15:00	24	176	Acetate	Dark	B	16.5	1.6	1360724	93639	254
2018-10-02	12:15:00	24	177	Acetate	Dark	C	16.5	1.3	1387986	72303	347
2018-10-02	12:15:00	24	178	Acetate	IR	A	16.5	1.4	1815880	182536	266
2018-10-02	12:15:00	24	179	Acetate	IR	B	16.5	1.7	1436584	132754	278
2018-10-02	12:15:00	24	180	Acetate	IR	C	16.5	1	1531408	136310	200
2018-10-03	12:00:00	48	181	Control	Dark	A	16.5	3.5	1431842	73489	345
2018-10-03	12:00:00	48	182	Control	Dark	B	16.5	3.7	1524296	92453	381
2018-10-03	12:00:00	48	183	Control	Dark	C	16.5	3.8	1431842	75859	333
2018-10-03	12:00:00	48	184	Control	IR	A	16.5	4.1	1387986	107862	318
2018-10-03	12:00:00	48	185	Control	IR	B	16.5	3.5	1634529	93639	333
2018-10-03	12:00:00	48	186	Control	IR	C	16.5	3.4	1411692	75859	374
2018-10-03	12:00:00	48	187	Dilution	Dark	A	16.5	4.5	1563411	119715	336
2018-10-03	12:00:00	48	188	Dilution	Dark	B	16.5	4.4	1500590	99565	341
2018-10-03	12:00:00	48	189	Dilution	Dark	C	16.5	4	1610823	107862	308
2018-10-03	12:00:00	48	190	Dilution	IR	A	16.5	4.2	1615564	75859	361
2018-10-03	12:00:00	48	191	Dilution	IR	B	16.5	3.9	1473328	94824	382
2018-10-03	12:00:00	48	192	Dilution	IR	C	16.5	3.7	1473328	94824	308
2018-10-03	12:00:00	48	193	Acetate	Dark	A	16.5	3.9	1539705	143421	274
2018-10-03	12:00:00	48	194	Acetate	Dark	B	16.5	3.9	1236268	104306	194
2018-10-03	12:00:00	48	195	Acetate	Dark	C	16.5	3.9	1384430	124457	235
2018-10-03	12:00:00	48	196	Acetate	IR	A	16.5	4.1	1263530	110233	241
2018-10-03	12:00:00	48	197	Acetate	IR	B	16.5	3.9	1421175	117345	229
2018-10-03	12:00:00	48	198	Acetate	IR	C	16.5	3.4	1134332	74674	235
2018-10-04	12:00:00	72	199	Control	Dark	A	16.5	4.7	1549187	151718	488
2018-10-04	12:00:00	72	200	Control	Dark	B	16.5	4.6	1300274	138680	544
2018-10-04	12:00:00	72	201	Control	Dark	C	16.5	4.6	1527852	96009	507
2018-10-04	12:00:00	72	202	Control	IR	A	16.5	4.1	1313312	118530	536
2018-10-04	12:00:00	72	203	Control	IR	B	16.5	4.2	1534964	112604	675
2018-10-04	12:00:00	72	204	Control	IR	C	16.5	4.2	1641641	158830	517
2018-10-04	12:00:00	72	205	Dilution	Dark	A	16.5	15.3	1392728	207428	471
2018-10-04	12:00:00	72	206	Dilution	Dark	B	16.5	11.2	1626232	182536	428
2018-10-04	12:00:00	72	207	Dilution	Dark	C	16.5	13.1	1466216	200316	412
2018-10-04	12:00:00	72	208	Dilution	IR	A	16.5	12.6	1659420	228763	384
2018-10-04	12:00:00	72	209	Dilution	IR	B	16.5	9.9	1612008	167127	341
2018-10-04	12:00:00	72	210	Dilution	IR	C	16.5	11.9	1779135	237060	223
2018-10-04	12:00:00	72	211	Acetate	Dark	A	16.5	7.8	1455548	67562	211
2018-10-04	12:00:00	72	212	Acetate	Dark	B	16.5	5.7	1337018	58080	176
2018-10-04	12:00:00	72	213	Acetate	Dark	C	16.5	6.9	1795730	109048	187
2018-10-04	12:00:00	72	214	Acetate	IR	A	16.5	5.2	1553928	86527	204
2018-10-04	12:00:00	72	215	Acetate	IR	B	16.5	5.5	1395098	64006	192
2018-10-04	12:00:00	72	216	Acetate	IR	C	16.5	4.7	1230341	67562	184
2018-10-05	12:00:00	96	217	Control	Dark	A	16.5	4.7	1446066	66377	341
2018-10-05	12:00:00	96	218	Control	Dark	B	16.5	4.5	1307386	62821	247
2018-10-05	12:00:00	96	219	Control	Dark	C	16.5	5.1	1289606	66377	301
2018-10-05	12:00:00	96	220	Control	IR	A	16.5	4.3	1276568	42671	411
2018-10-05	12:00:00	96	221	Control	IR	B	16.5	4.5	1690238	56894	472
2018-10-05	12:00:00	96	222	Control	IR	C	16.5	4.5	1792174	55709	457
2018-10-05	12:00:00	96	223	Dilution	Dark	A	16.5	15.6	2012639	348478	317
2018-10-05	12:00:00	96	224	Dilution	Dark	B	16.5	13.2	1810875	251284	321
2018-10-05	12:00:00	96	225	Dilution	Dark	C	16.5	17.3	1997231	328328	229
2018-10-05	12:00:00	96	226	Dilution	IR	A	16.5	14.4	2126428	382852	291
2018-10-05	12:00:00	96	227	Dilution	IR	B	16.5	11.6	2367044	355590	284
2018-10-05	12:00:00	96	228	Dilution	IR	C	16.5	13.9	2092055	356775	317
2018-10-05	12:00:00	96	229	Acetate	Dark	A	16.5	8.5	2313706	138680	142
2018-10-05	12:00:00	96	230	Acetate	Dark	B	16.5	5.9	2644404	101936	137
2018-10-05	12:00:00	96	231	Acetate	Dark	C	16.5	7.7	1923742	97195	168
2018-10-05	12:00:00	96	232	Acetate	IR	A	16.5	6.7	1209006	55709	113
2018-10-05	12:00:00	96	233	Acetate	IR	B	16.5	6	1472143	81786	141
2018-10-05	12:00:00	96	234	Acetate	IR	C	16.5	4.9	1219674	36744	128
