## Supplementary Table S2 for "Winners in good times and bad times: Aerobic anoxygenic phototrophic bacteria profit from photoheterotrophy under carbon-rich and poor conditions"

### Sheet: Info
Supplementary Table S1: List of ASVs showing significantly different read abundance between control and C-limited treatments in dark at the end of the experiment (sheet June.CtrlvsClim.Dark.Tend); between control and Lignin treatments in dark at the end of the experiment (sheet June.CtrlvsLignin.Dark.Tend); between the start and end of the experiment in the C-limited treatment in the dark (sheet …

### Sheet: June.CtrlvsClim.Dark.Tend
ASV	baseMean	log2FoldChange	pvalue	padj	Kingdom	Phylum	Class	Order	Family	Genus	Species
ASV_June_005	32.7347	-2.22376	0.00117454	0.00601953	Bacteria	Proteobacteria	Gammaproteobacteria	Burkholderiales	Burkholderiaceae	Limnohabitans	Limnohabitans_sp009927495
ASV_June_018	216.789	3.8844	4.50254e-14	1.84604e-12	Bacteria	Proteobacteria	Alphaproteobacteria	Rhizobiales	Beijerinckiaceae	Methylobacterium	Methylobacterium_organophilum
ASV_June_020	58.7598	3.97833	0.000435707	0.0027483	Bacteria	Proteobacteria	Alphaproteobacteria	Rhizobiales	Beijerinckiaceae	Methylobacterium
ASV_June_028	423.004	2.59602	1.14052e-10	2.33807e-09	Bacteria	Proteobacteria	Alphaproteobacteria	Sphingomonadales	Sphingomonadaceae	Novosphingobium
ASV_June_038	67.5223	4.94298	0.000603606	0.00329971	Bacteria	Proteobacteria	Alphaproteobacteria	Rhizobiales	Beijerinckiaceae	Methylobacterium
ASV_June_040	34.108	4.44	0.00162624	0.00784423	Bacteria	Proteobacteria	Alphaproteobacteria	Rhizobiales	Beijerinckiaceae	Methylobacterium
ASV_June_117	248.898	4.75496	0.000555705	0.00325484	Bacteria	Proteobacteria	Gammaproteobacteria	Burkholderiales	Burkholderiaceae	Limnohabitans	Limnohabitans_sp009927495
ASV_June_134	60.9329	-2.0941	6.79349e-05	0.000506423	Bacteria	Proteobacteria	Gammaproteobacteria	Burkholderiales	Burkholderiaceae	Limnohabitans	Limnohabitans_sp009927495
ASV_June_151	8.38838	6.27647	0.000413805	0.0027483	Bacteria	Proteobacteria	Gammaproteobacteria	Burkholderiales	Burkholderiaceae	Limnohabitans	Limnohabitans_sp009927495
ASV_June_180	1445.64	-2.66219	5.259e-27	4.31238e-25	Bacteria	Proteobacteria	Gammaproteobacteria	Burkholderiales	Burkholderiaceae	Limnohabitans	Limnohabitans_sp009927495

### Sheet: June.CtrlvsLignin.Dark.Tend
ASV	baseMean	log2FoldChange	pvalue	padj	Kingdom	Phylum	Class	Order	Family	Genus	Species
ASV_June_184	38.9367	-8.72353	9.75911e-11	7.80729e-10	Bacteria	Proteobacteria	Gammaproteobacteria	Burkholderiales	Burkholderiaceae	Limnohabitans	Limnohabitans_sp009927495
ASV_June_203	19.6514	-7.7372	9.35859e-08	5.24081e-07	Bacteria	Proteobacteria	Gammaproteobacteria	Burkholderiales	Burkholderiaceae	Limnohabitans	Limnohabitans_sp009927495
ASV_June_169	99.139	-3.06624	6.79436e-14	6.9179e-13	Bacteria	Proteobacteria	Gammaproteobacteria	Burkholderiales	Burkholderiaceae	Limnohabitans	Limnohabitans_sp009927495
ASV_June_204	181.548	-2.45304	5.90006e-14	6.60807e-13	Bacteria	Proteobacteria	Gammaproteobacteria	Burkholderiales	Burkholderiaceae	Limnohabitans	Limnohabitans_sp009927495
ASV_June_197	146.153	-2.32407	2.29135e-17	4.27719e-16	Bacteria	Proteobacteria	Gammaproteobacteria	Burkholderiales	Burkholderiaceae	Limnohabitans	Limnohabitans_sp009927495
ASV_June_005	26.671	-2.05695	0.00102253	0.00381743	Bacteria	Proteobacteria	Gammaproteobacteria	Burkholderiales	Burkholderiaceae	Limnohabitans	Limnohabitans_sp009927495
ASV_June_123	218.793	2.1952	2.05502e-08	1.21138e-07	Bacteria	Proteobacteria	Gammaproteobacteria	Burkholderiales	Burkholderiaceae	Limnohabitans	Limnohabitans_sp009927495
ASV_June_145	126.044	2.30516	2.03421e-10	1.51888e-09	Bacteria	Proteobacteria	Gammaproteobacteria	Burkholderiales	Burkholderiaceae	Limnohabitans	Limnohabitans_sp009927495
ASV_June_028	281.958	2.32429	3.43107e-12	3.20233e-11	Bacteria	Proteobacteria	Alphaproteobacteria	Sphingomonadales	Sphingomonadaceae	Novosphingobium
ASV_June_167	231.004	2.64719	1.86109e-23	5.21106e-22	Bacteria	Proteobacteria	Gammaproteobacteria	Burkholderiales	Burkholderiaceae	Limnohabitans	Limnohabitans_sp009927495
ASV_June_018	110.388	3.22851	0.000200242	0.000800968	Bacteria	Proteobacteria	Alphaproteobacteria	Rhizobiales	Beijerinckiaceae	Methylobacterium	Methylobacterium_organophilum
ASV_June_088	890.706	3.42154	3.3368e-96	3.73721e-94	Bacteria	Proteobacteria	Gammaproteobacteria	Burkholderiales	Burkholderiaceae	Limnohabitans	Limnohabitans_sp009927495
ASV_June_097	17.8483	4.71309	0.00197202	0.00631045	Bacteria	Proteobacteria	Gammaproteobacteria	Burkholderiales	Burkholderiaceae	Rivibacter	Rivibacter_subsaxonicus
ASV_June_040	32.6268	4.80223	0.00333938	0.00997903	Bacteria	Proteobacteria	Alphaproteobacteria	Rhizobiales	Beijerinckiaceae	Methylobacterium
ASV_June_038	47.6402	4.82716	0.00139801	0.00489302	Bacteria	Proteobacteria	Alphaproteobacteria	Rhizobiales	Beijerinckiaceae	Methylobacterium
ASV_June_146	2203.42	5.38221	1.3603e-66	7.61768e-65	Bacteria	Proteobacteria	Gammaproteobacteria	Burkholderiales	Burkholderiaceae	Limnohabitans	Limnohabitans_sp009927495
ASV_June_117	423.065	5.83333	2.84846e-15	4.55753e-14	Bacteria	Proteobacteria	Gammaproteobacteria	Burkholderiales	Burkholderiaceae	Limnohabitans	Limnohabitans_sp009927495
ASV_June_064	6.91886	6.34619	0.000709129	0.00273871	Bacteria	Proteobacteria	Gammaproteobacteria	Burkholderiales	Burkholderiaceae	Inhella
ASV_June_213	14.672	7.42855	9.30758e-07	4.34354e-06	Bacteria	Proteobacteria	Gammaproteobacteria	Burkholderiales	Burkholderiaceae	Limnohabitans	Limnohabitans_sp009927495
ASV_June_006	17.2621	7.66467	4.61593e-07	2.24776e-06	Bacteria	Proteobacteria	Gammaproteobacteria	Burkholderiales	Burkholderiaceae	Limnohabitans	Limnohabitans_sp009927495
ASV_June_120	19.4421	7.831	2.34349e-07	1.19305e-06	Bacteria	Proteobacteria	Gammaproteobacteria	Burkholderiales	Burkholderiaceae	Limnohabitans	Limnohabitans_sp009927495

### Sheet: June.Clim.Dark.T0vsTend
ASV	baseMean	log2FoldChange	pvalue	padj	Kingdom	Phylum	Class	Order	Family	Genus	Species
ASV_June_018	448.581	2.93858	2.4499e-12	6.41873e-11	Bacteria	Proteobacteria	Alphaproteobacteria	Rhizobiales	Beijerinckiaceae	Methylobacterium	Methylobacterium_organophilum
ASV_June_028	771.98	3.51854	8.03455e-22	1.05253e-19	Bacteria	Proteobacteria	Alphaproteobacteria	Sphingomonadales	Sphingomonadaceae	Novosphingobium
ASV_June_038	134.464	4.19774	1.48585e-08	2.16274e-07	Bacteria	Proteobacteria	Alphaproteobacteria	Rhizobiales	Beijerinckiaceae	Methylobacterium
ASV_June_040	73.8302	2.68008	5.44156e-05	0.00041932	Bacteria	Proteobacteria	Alphaproteobacteria	Rhizobiales	Beijerinckiaceae	Methylobacterium
ASV_June_044	19.154	8.42039	0.00019687	0.0012895	Bacteria	Proteobacteria	Alphaproteobacteria	Rhizobiales	Beijerinckiaceae	Methylobacterium	Methylobacterium_extorquens
ASV_June_077	11.4794	-6.28569	0.000910145	0.00476916	Bacteria	Proteobacteria	Gammaproteobacteria	Burkholderiales	Burkholderiaceae	Limnohabitans	Limnohabitans_sp009927495
ASV_June_078	44.072	-8.22589	7.20111e-09	1.17918e-07	Bacteria	Proteobacteria	Gammaproteobacteria	Burkholderiales	Burkholderiaceae	Limnohabitans	Limnohabitans_sp009927495
ASV_June_084	73.6462	7.43563	1.01163e-10	2.06415e-09	Bacteria	Proteobacteria	Gammaproteobacteria	Burkholderiales	Burkholderiaceae	Limnohabitans	Limnohabitans_sp009927495
ASV_June_093	67.1702	-8.83251	1.10298e-10	2.06415e-09	Bacteria	Proteobacteria
ASV_June_118	8397.38	2.30634	1.50547e-16	6.57387e-15	Bacteria	Proteobacteria	Gammaproteobacteria	Burkholderiales	Burkholderiaceae	Limnohabitans	Limnohabitans_sp009927495
ASV_June_120	99.2688	-9.39687	7.58456e-13	2.48394e-11	Bacteria	Proteobacteria	Gammaproteobacteria	Burkholderiales	Burkholderiaceae	Limnohabitans	Limnohabitans_sp009927495
ASV_June_132	18.366	-6.96124	3.76208e-05	0.00030802	Bacteria	Proteobacteria	Gammaproteobacteria	Burkholderiales	Burkholderiaceae	Limnohabitans	Limnohabitans_sp009927495
ASV_June_134	134.306	-2.28257	2.1525e-05	0.000201413	Bacteria	Proteobacteria	Gammaproteobacteria	Burkholderiales	Burkholderiaceae	Limnohabitans	Limnohabitans_sp009927495
ASV_June_160	34.4113	-3.73574	2.59081e-05	0.000226264	Bacteria	Proteobacteria	Alphaproteobacteria	Acetobacterales	Acetobacteraceae
ASV_June_180	2430.62	-2.39914	8.50363e-19	5.56988e-17	Bacteria	Proteobacteria	Gammaproteobacteria	Burkholderiales	Burkholderiaceae	Limnohabitans	Limnohabitans_sp009927495
ASV_June_202	25.4627	-7.4356	2.11647e-06	2.52052e-05	Bacteria	Proteobacteria	Gammaproteobacteria	Burkholderiales	Burkholderiaceae	Limnohabitans	Limnohabitans_sp009927495
ASV_June_209	14.3356	-6.6062	0.000223446	0.00139388	Bacteria	Proteobacteria	Gammaproteobacteria	Burkholderiales	Burkholderiaceae	Limnohabitans	Limnohabitans_sp009927495
ASV_June_212	23.064	-7.29153	4.53761e-06	4.95356e-05	Bacteria	Proteobacteria	Gammaproteobacteria	Burkholderiales	Burkholderiaceae	Limnohabitans	Limnohabitans_sp009927495

### Sheet: June.Clim.IR.T0vsTend
ASV	baseMean	log2FoldChange	pvalue	padj	Kingdom	Phylum	Class	Order	Family	Genus	Species
ASV_June_010	47.3431	-8.05746	2.50208e-09	2.95245e-07	Bacteria	Proteobacteria	Alphaproteobacteria	Sphingomonadales	Sphingomonadaceae	Sandarakinorhabdus	Sandarakinorhabdus_limnophila
ASV_June_028	528.17	2.52083	6.34483e-06	0.000124782	Bacteria	Proteobacteria	Alphaproteobacteria	Sphingomonadales	Sphingomonadaceae	Novosphingobium
ASV_June_078	27.2666	-7.26055	1.44369e-06	4.25888e-05	Bacteria	Proteobacteria	Gammaproteobacteria	Burkholderiales	Burkholderiaceae	Limnohabitans	Limnohabitans_sp009927495
ASV_June_118	6976.26	2.03186	1.48193e-07	8.74339e-06	Bacteria	Proteobacteria	Gammaproteobacteria	Burkholderiales	Burkholderiaceae	Limnohabitans	Limnohabitans_sp009927495
ASV_June_132	15.9402	-6.48296	6.23511e-05	0.00105106	Bacteria	Proteobacteria	Gammaproteobacteria	Burkholderiales	Burkholderiaceae	Limnohabitans	Limnohabitans_sp009927495
ASV_June_134	99.5961	-2.28877	0.000885083	0.00870332	Bacteria	Proteobacteria	Gammaproteobacteria	Burkholderiales	Burkholderiaceae	Limnohabitans	Limnohabitans_sp009927495
ASV_June_202	24.6242	-7.11258	2.33163e-06	5.50264e-05	Bacteria	Proteobacteria	Gammaproteobacteria	Burkholderiales	Burkholderiaceae	Limnohabitans	Limnohabitans_sp009927495
ASV_June_210	11.17	-5.9734	0.000510387	0.00547506	Bacteria	Proteobacteria	Gammaproteobacteria	Burkholderiales	Burkholderiaceae	Limnohabitans	Limnohabitans_sp009927495
ASV_June_212	12.2007	-6.10245	0.000187619	0.0022139	Bacteria	Proteobacteria	Gammaproteobacteria	Burkholderiales	Burkholderiaceae	Limnohabitans	Limnohabitans_sp009927495
ASV_June_213	13.3416	-6.23127	8.74065e-05	0.00128925	Bacteria	Proteobacteria	Gammaproteobacteria	Burkholderiales	Burkholderiaceae	Limnohabitans	Limnohabitans_sp009927495

### Sheet: June.Lignin.Dark.T0vsTend
ASV	baseMean	log2FoldChange	pvalue	padj	Kingdom	Phylum	Class	Order	Family	Genus	Species
ASV_June_006	31.8928	9.34644	3.27746e-12	2.88417e-11	Bacteria	Proteobacteria	Gammaproteobacteria	Burkholderiales	Burkholderiaceae	Limnohabitans	Limnohabitans_sp009927495
ASV_June_028	526.122	2.26162	3.53414e-18	5.18341e-17	Bacteria	Proteobacteria	Alphaproteobacteria	Sphingomonadales	Sphingomonadaceae	Novosphingobium
ASV_June_038	98.1068	2.58706	0.000357264	0.00127456	Bacteria	Proteobacteria	Alphaproteobacteria	Rhizobiales	Beijerinckiaceae	Methylobacterium
ASV_June_055	6.32507	-5.20767	0.0026646	0.00857871	Bacteria	Proteobacteria	Gammaproteobacteria	Steroidobacterales	Steroidobacteraceae	UBA964	UBA964
ASV_June_064	12.7803	8.02836	1.40236e-07	8.8148e-07	Bacteria	Proteobacteria	Gammaproteobacteria	Burkholderiales	Burkholderiaceae	Inhella
ASV_June_088	1626.04	3.75705	1.43414e-210	9.46535e-209	Bacteria	Proteobacteria	Gammaproteobacteria	Burkholderiales	Burkholderiaceae	Limnohabitans	Limnohabitans_sp009927495
ASV_June_097	34.8405	3.30165	3.06957e-05	0.000130704	Bacteria	Proteobacteria	Gammaproteobacteria	Burkholderiales	Burkholderiaceae	Rivibacter	Rivibacter_subsaxonicus
ASV_June_117	794.3	4.97221	1.7979e-104	7.91075e-103	Bacteria	Proteobacteria	Gammaproteobacteria	Burkholderiales	Burkholderiaceae	Limnohabitans	Limnohabitans_sp009927495
ASV_June_120	36.2115	7.30329	6.60657e-11	5.1298e-10	Bacteria	Proteobacteria	Gammaproteobacteria	Burkholderiales	Burkholderiaceae	Limnohabitans	Limnohabitans_sp009927495
ASV_June_123	405.285	2.21182	1.481e-16	1.95492e-15	Bacteria	Proteobacteria	Gammaproteobacteria	Burkholderiales	Burkholderiaceae	Limnohabitans	Limnohabitans_sp009927495
ASV_June_136	6.39204	-5.21784	0.00176676	0.00583031	Bacteria	Proteobacteria	Gammaproteobacteria	Burkholderiales	Burkholderiaceae	Limnohabitans	Limnohabitans_sp009927495
ASV_June_145	235.526	2.20568	1.73922e-16	2.08706e-15	Bacteria	Proteobacteria	Gammaproteobacteria	Burkholderiales	Burkholderiaceae	Limnohabitans	Limnohabitans_sp009927495
ASV_June_146	4094.47	5.18823	1.33299e-216	1.75954e-214	Bacteria	Proteobacteria	Gammaproteobacteria	Burkholderiales	Burkholderiaceae	Limnohabitans	Limnohabitans_sp009927495
ASV_June_167	452.274	2.21166	2.72372e-47	8.98828e-46	Bacteria	Proteobacteria	Gammaproteobacteria	Burkholderiales	Burkholderiaceae	Limnohabitans	Limnohabitans_sp009927495
ASV_June_169	124.283	-2.41941	5.68789e-15	6.25667e-14	Bacteria	Proteobacteria	Gammaproteobacteria	Burkholderiales	Burkholderiaceae	Limnohabitans	Limnohabitans_sp009927495
ASV_June_184	45.3599	-8.04518	1.33001e-10	9.24006e-10	Bacteria	Proteobacteria	Gammaproteobacteria	Burkholderiales	Burkholderiaceae	Limnohabitans	Limnohabitans_sp009927495
ASV_June_186	370.048	-2.00048	1.16953e-10	8.57656e-10	Bacteria	Proteobacteria	Gammaproteobacteria	Burkholderiales	Burkholderiaceae	Ramlibacter
ASV_June_201	8.80976	-5.68075	0.000257295	0.00097037	Bacteria	Proteobacteria	Gammaproteobacteria	Burkholderiales	Burkholderiaceae	Limnohabitans	Limnohabitans_sp009927495
ASV_June_202	22.7972	-7.05283	3.37192e-07	1.6485e-06	Bacteria	Proteobacteria	Gammaproteobacteria	Burkholderiales	Burkholderiaceae	Limnohabitans	Limnohabitans_sp009927495
ASV_June_203	23.4562	-7.09601	1.6948e-07	1.01688e-06	Bacteria	Proteobacteria	Gammaproteobacteria	Burkholderiales	Burkholderiaceae	Limnohabitans	Limnohabitans_sp009927495
ASV_June_214	21.9226	-6.99787	2.2076e-07	1.21418e-06	Bacteria	Proteobacteria	Gammaproteobacteria	Burkholderiales	Burkholderiaceae	Limnohabitans	Limnohabitans_sp009927495
